# Bovine Formative Embryonic Stem Cell Plasticity in Embryonic and Extraembryonic Differentiation

**DOI:** 10.1101/2024.12.28.630627

**Authors:** Yue Su, Ruifeng Zhao, Yifei Fang, Guangsheng Li, Liangliang Jin, Jiaxi Liu, Ningxiao Li, Zhen Yang, Jiaqi Zhu, Neha Mishra, Deborah Kaback, Siu Pok Yee, Chuzhao Lei, Jingyue (Ellie) Duan, Xiuchun (Cindy) Tian, Young Tang

**Author notes:** Correspondence (X.C.T.), (J.E.D), (Y.T.). These authors contributed equally (Ruifeng Zhao, Yifei Fang). These authors contributed equally (Guangsheng Li, Liangliang Jin).

## Abstract

Bovine embryonic stem cells (bESCs) can greatly enhance understanding of bovine embryonic development and applications for disease-resistance, biomedical and zoonotic pre-clinical models. However, formative bESCs with distinct morphology and complete differentiation capacity are still unreported. We document here the generation of bESCs which are pluripotent both *in vitro* and *in vivo,* and efficiently converted into neural progenitor cells (NPCs) and primordial germ cell-like cells (PGCLCs) by direct differentiation. These cells exhibited distinct metabolic features from human and mouse ESCs and early embryos. Formative bESCs contributed to a wide range of cell types within embryonic and extraembryonic tissues after aggregating with mouse and bovine embryos. The establishment of bovine formative ESCs with dual developmental plasticity represents a milestone for agricultural biotechnology and decoding the underlying mechanism of *bona fide* bovine pluripotency.

**Summary statement:** Generating bovine ESCs would greatly enhance understanding of bovine embryonic development and bioengineering of cattle for disease-resistance, biomedical and zoonotic pre-clinical models.
