## Supplementary material for "Bovine Formative Embryonic Stem Cell Plasticity in Embryonic and Extraembryonic Differentiation": Suplemental table 2

### Sheet: Table S2A
Table S2A. Gene markers and references used for bovine cell type annotating.
Cluster	Major cell cluster	Marker genes	Literature 1	Literature 2	Literature 3	Literature 4
0	Brain neurons	RMND5A, ATF3, ID2	https://doi.org/10.1371/journal.pone.0120342	https://doi.org/10.3389/fnmol.2012.00007	https://doi.org/10.1002/stem.1351
1	Cardiomyocytes	GPC6, SHROOM3, HMGA2	https://doi.org/10.1371/journal.pone.0165079	https://doi.org/10.1016/j.ydbio.2020.05.013	https://doi.org/10.1038/ncb1719
2	Placenta	SSR4, MIF, TPI1	http://www.genome.org/cgi/doi/10.1101/gr.207597.116	https://doi.org/10.1016/j.placenta.2021.02.007	https://doi.org/10.3389/fcell.2021.704781
3	Neocortex	DCC, CTNNA2, NRXN1	https://doi.org/10.1038/s41598-017-00514-z	https://doi.org/10.1038/s41588-018-0166-0	https://doi.org/10.1038/mp.2015.107
4	Trophoblast derived extracellular vesicles	S100A11, CD63, AKR1B1	https://doi.org/10.3389/fphar.2014.00175	https://doi.org/10.3390/ijms22136959	https://10.1371/journal.pone.0158278
5	Neural progenitor cells	SCRG1, NCAM2, PCDH9	https://doi.org/10.1016/j.devcel.2022.04.016	https://doi.org/10.1083/jcb.201902164	https://doi.org/10.1016/j.neuroscience.2012.09.006
6	Extraembryonic mesoderm	COL6A1, COL6A3, PITX1, PITX2	https://doi.org/10.1016/j.stem.2022.08.001	https://doi.org/10.1038/s41467-021-25186-2	https://doi.org/10.1242/dev.126.24.5749
7	Erythrocyte progenitors	HBM, ALAS2, GYPA, GATA1	https://doi.org/10.1097/MOH.0000000000000328	https://doi.org/10.3324/haematol.2013.085449	https://doi.org/10.1182/blood-2014-11-610519	https://doi.org/10.1242/dev.122.12.3839
8	Trophectoderm	WFDC2, KRT7, EPCAM, GATA2	https://doi.org/10.1093/molehr/gaaa029	https://doi.org/10.1016/j.jim.2003.03.001	https://doi.org/10.1371/journal.pone.0008543	https://doi.org/10.1073/pnas.1708341114

### Sheet: Table S2B
TableS2B. The expression level of PGC markers in putative migrating PGCs.
Sample		POU5F1	ITGA6	ALPL	KIT	DPPA3	PRDM1	TFAP2C	SOX15
GFP+	sam1_CAAGCTATCGTTCTCG-1	0	1	0	1	1	0	0	0
	sam1_CGTGTCTAGACACACG-1	0	1	1	0	0	1	0	0
	sam1_TGAATCGAGCTGAGCA-1	1	0	0	1	0	1	0	0
	sam2_CCACGAGCAATTCGTG-1	0	1	0	1	0	1	0	0
	sam1_AACAAAGAGCTTCATG-1	0	1	1	2	0	0	0	0
	sam1_ACCAAACGTTTAAGGA-1	0	1	1	2	0	0	0	0
	sam1_CTGATCCCACATGAAA-1	0	1	1	2	0	0	0	0
	sam1_GAAGGACCAATCTAGC-1	0	0	1	2	0	0	0	1
	sam1_TAGAGTCCAGGCATTT-1	0	2	1	1	0	0	0	0
	sam2_GCACGGTGTGTGTCGC-1	0	1	2	0	0	1	0	0
	sam2_GTATTGGAGACGGTTG-1	0	1	1	2	0	0	0	0
	sam2_TTGTTCAGTTCAGGTT-1	0	1	0	1	0	2	0	0
	sam2_AGTTCCCAGGAGGTTC-1	0	1	1	3	0	0	0	0
	sam2_CTGCATCTCGGTGTAT-1	0	3	1	1	0	0	0	0
	sam2_TCAGCAAGTTGTCAGT-1	0	1	0	3	0	1	0	0
GFP-	sam1_TCGACCTGTCGTATGT-1	0	1	0	2	0	1	0	0
	sam2_AGAGAGCCATGTCTAG-1	0	1	0	0	0	0	1	1
	sam2_CTCACTGGTACCCACG-1	0	1	1	1	0	0	0	0
	sam2_GACCAATGTCACCCTT-1	0	1	1	1	0	0	0	0

### Sheet: Table S2C
Table S2C. Distribution of putative migrating PGC numbers with at least three PGC-markers expression.
Cluster	GFP+ PGC	GFP- PGC
0	12	2
1	1	1
2	1	0
3	0	0
4	0	1
5	1	0
6	0	0
7	0	0
8	0	0
Total	15	4
