## Supplementary material for "Bovine Formative Embryonic Stem Cell Plasticity in Embryonic and Extraembryonic Differentiation": Suplemental table 3

### Sheet: Sheet1
Gene name	Formard	Reverse
bOCT4	CCGTATCCTTTCCTCTGGCG	GAGCGGTGACAGACACCGA
bSOX2	GCCATTAACGGCACACTGC	CTTTGAAAATGTCTCCCCCGC
bNANOG	AACGTCTATTTGTGACGGCT	AGCAGCTTACTAAGGGGAAGTG
bCDH1	GCCTGAGAACGAGGCTAATG	CATTGGTGACTGGGTCTGTG
bLIN28b	AACTGCCCCCACAAAACTGC	ACCTCGCCTCCTGAAATGATG
bESRRB	TTCAAGAGGACCATCCAAGG	CCCACTTTGAGGCATTTCAT
bREX1	GCTCCAATGGGGTCACTAGG	CAGAGAGGCGGAGTTCACAC
bCXCR4	GACTTGAGTAGCCGGTAGCC	CGGAAGCAGGGTTCCTTCAT
bDCX	AACAGGGCTATTGGTGCTTTC	GGTAACTGTGGATCAGTGGC
bMSI1	GATAAAGTCCTGGCGCAGTC	TCCACCGTGGTGTTTACTGA
bNCAM1	CTCCCGGCCAGCAGATTAC	GAATTTGGACTCTCCCACGC
bNOTCH1	ATCAACGGCTTCACCTGTCG	TTGTACCCGTTGAGGCTGTC
bPROM1	CGTGTAGAACAAGGCACACAG	AACGCCTGAAGGGAGGTTAC
bSOX1	AACCAGGACCGAGTCAAGC	AGTTGTGCATCTTGGGGTTC
bEPCAM	ACAAACTGCTCTGTGAACGC	CTGCCTTCATCACCAAGC
bTFAP2C	CATGAATCCCGGAGACCAGAG	CTCTTCGGCCCTTGGTTCAC
bPRDM1	GCTGTGAAGGTTCCAGGGTTG	ACACTTCTCCTCAAACTCAGCC
bKIT	AGCCTCTGCTTGTCCACGAA	CCCTGGAGTAGGATTCGAGTG
bITGA6	GAGGCTTACTTCTGATGCGT	TTTCCGGATCCTTACAGCGT
bDPPA3	TACACATCTCAACTGACTGGGC	TTTGCATCCTGTACCTCCGC
bSOX17	CGAACAGTACCTGCACTTCGT	GTAATACACCGCGGAGCTGG
bNANOS3	CAATTGCTTCTGCCTAAGGAGACTGG	CAATTGGCAGTTCACGATACCTTGTCC
bTDRD5	TCAATTCTGGGTCAGTGGAAGG	ACGGCTCCCTGACTTGTATC
bTFAP2A	GGAGGGCGAAGTCTAAAAATGGA	AGGTGGACAGCTTCTCCCTCTA
bGAPDH	CACCCTCAAGATTGTCAGCA	GGTCATAAGTCCCTCCACGA
bOCT4 bisulfite proximal	GTTTGGAGAGGGGTTTTGAAGAATGTGTAG	ATCCCACCCACTAACCTTAACCTCTAAC
bOCT4 bisulfite distal	TGTTTGGAGAATTTTATGGATAGAG	CCAATTAAATCATCAAACCTAACTC
bNANOG bisulfite	TAGGTGGTTATAGGAGATGTATTTTTGATT	TTATAAATAAAACTCAACCATACTTAACCC
bovine genotyping	GATTGTTGATCCCACAGAAGGCAATC	GAACTTTCAAGCAGCTGAGGCATTTA
mouse genotyping	TGTGGGCAAAGAGGCTTCAT	CAAAGCTGACTTAGCCTCAG
